# High affinity enhancer-promoter interactions can bypass CTCF/cohesin-mediated insulation and contribute to phenotypic robustness

**DOI:** 10.1101/2021.12.30.474562

**Authors:** Shreeta Chakraborty, Nina Kopitchinski, Ariel Eraso, Parirokh Awasthi, Raj Chari, Pedro P Rocha

## Abstract

Transcriptional control by distal enhancers is an integral feature of gene regulation. To understand how enhancer-promoter interactions arise and assess the impact of disrupting 3D chromatin structure on gene expression, we generated an allelic series of mouse mutants that perturb the physical structure of the *Sox2* locus. We show that in the epiblast and in neuronal tissues, CTCF-mediated loops are neither required for the interaction of the Sox2 promoter with distal enhancers, nor for its expression. Insertion of various combinations of CTCF motifs between *Sox2* and its distal enhancers generated ectopic loops with varying degrees of insulation that directly correlated with reduced transcriptional output. Yet, even the mutants exhibiting the strongest insulation, with six CTCF motifs in divergent orientation, could not fully abolish activation by distal enhancers, and failed to disrupt implantation and neurogenesis. In contrast, cells of the anterior foregut were more susceptible to chromatin structure disruption with no detectable SOX2 expression in mutants with the strongest CTCF-mediated boundaries. These animals phenocopied loss of SOX2 in the anterior foregut, failed to separate trachea from esophagus and died perinatally. We propose that baseline transcription levels and enhancer density may influence the tissue-specific ability of distal enhancers to overcome physical barriers and maintain faithful gene expression. Our work suggests that high affinity enhancer-promoter interactions that can overcome chromosomal structural perturbations, play an essential role in maintaining phenotypic robustness.
