## Supplementary material for "High affinity enhancer-promoter interactions can bypass CTCF/cohesin-mediated insulation and contribute to phenotypic robustness": TableS1

### Sheet: PCR Oligos
Genotyping Primers
Line	Primer 1	Primer 2	Primer 3
CTCFD(2-4)	GCTGCCTTGTGAGACCCTGTC	AGGTGCAGGCGGAGAGAAG	CAAAACTACCTATTTGTAACGGACGTG
CTCFD(5)	CAGGAACTATCTTTGGTGTTTCTGTC	CTCCACGAAAATGGATGCAAG
CTCFi3x(-)	GTATGTGTGTTTCAGGGCTGCAC	CAGAACACTGGGCAGAAAGATTG
CTCFi3x(+)	AAGACTGCTCAACTGCAAAGACC	AGCAACCTGGAACCTCAGCTACT
CTCFi18x(+)	GACACTCTTATTGTGTTGTGACAAT	ATTGGGAATGGAAAAGCCTCA	CGAGGTTACATGAAATGTGTCTCC
CTCFi3x(-);CTCFi3x(+)	AAGACTGCTCAACTGCAAAGACC	AGCAACCTGGAACCTCAGCTACT	CTCFi3x(-) hom background
SCRD	CGAGGTTACATGAAATGTGTCTCC	AGAGCTGCTCAACCCTAGACAGG	CTGGCCTCTTGTGTTTCTGT
F0 identification primers
Line	Primer 1	Primer 2
CTCFD(2-4)	CATGTGCCACACCTTCTTGATTG	GCCTGTTCGAAGGAAGTGGGTAA
CTCFD(5)	AGGGGAACCTTGACAATCAGGAG	TTTTGGTGGGGTACAGGACATTG
CTCFi3x(-)	AACTGGCCAAATCCCTCTCTGTC	TCAGGCCCAAGTTACCTGTTCAA
CTCFi3x(+)	TTTCCAGGCAATTTGGCTTCAG	CCAGCCGAGGTTACATGAAATG
CTCFi18x(+)	TTTCCAGGCAATTTGGCTTCAG	CCAGCCGAGGTTACATGAAATG
CTCFi3x(-);CTCFi3x(+)	TTTCCAGGCAATTTGGCTTCAG	CCAGCCGAGGTTACATGAAATG
SCRD	CTTCAGGGCAGAGTCAAGCAAAG	GGAGGTTTGTCTCAGCAACTGGA
qPCR primers	Forward	Reverse
Sox2	TAGAGCTAGACTCCGGGCGATGA	TTGCCTTAAACAAGACCACGAAA
Gapdh	TCAAGAAGGTGGTGAAGCAG	ACCACCCTGTTGCTGTAGCC

### Sheet: Antibodies
IF in blastocysts	Company	Catalogue
GATA6	R&D	AF1700
NANOG	ReproCELL	RCAB002P-F
SOX2	eBiosciences	14-9811-82
IF in E6.5/7.5 embryos
GATA4	Santa Cruz	SC25310
T	R&D	AF2085
SOX2	Abcam	AB92494
IF in E9.5 embryos
SOX2	Abcam	AB92494
IF to Anterior Foregut Derivatives
SOX2	Abcam	AB92494
NKX2.1	Abcam	AB76013
ChIP-seq wt Head E11.5
RAD21	Abcam	AB154769

### Sheet: gRNAs
Locus/Deletion	gRNA 1	gRNA2
CTCFD(2-4)	CTCCTGACTTATGCCGTCAGTGG	TGCCGGCTCCTCGGGTTCGGCGG
CTCFD(5)	TCTGTGGATCTGGCTTACTGAGG	GTCAACTAGCCGCCAGCAGGAGG
CTCFi3x(-)	ATGAGCTGAATAAGGATGATAGG
CTCFi3x(+)	GCTACTATTAGGTACAGCACAGG
SCRD	GATAAACCACCCCATATATAAGG	GTAAGCTATCTCATTGCCCGAGG

### Sheet: Repair Templates 
Mouse Line	Repair Template: Homology arms mutated part of PAM Insert gRNA
CTCFD(5)	cttgctgtgtaaggcagggtctcaataagtggttcgtgcaggcccggggtttcctgatctcttgcccaagtggctgctgtgcccagcatgtgggcccaatttattttcctactttttccaggatgcgcagatgcaggaactatctttggtgtttctgtctttctgcctgctcaccgcagtttccgctaacaaaacaagcctttgtgcactttgtttgcagtgttgagaactgatcacagggacgtgggagaacccctccctggagccgcgcgcggcgaccctttctgtggatctggcttactgattctcagtccgctttgccaaccggtataatgcggccgcctagttgacctgccgcgctttttcttctgtgcgtcagatacttcaccaggcctgagg…
CTCFi3x(-)	cctgctcagactgtacagtattactcgtatgtatgtgtgtttcagggctgcacttcggcattggataaacagctcatgtgcttttccttggggaagactattcctgccactcttgctcctggttgcctgtagttctttgtacaggggtgaagccttgtgatctccttccaaactcatcttggtctgtccatttttAgcccacactagcagagaatctcctggaacaggaacaggtgggcggcccgccccagcgccccctggtggtcgagctgggataagaatttatagtccaccggcgagcatctcttctgctccacctgcaacttcacagactcagtgtctgcaggtgtaggtgtctggcgccacctgctggccgtcttgttcatcttctctaaccac…
CTCFi3x(+)	gagatgctcaagaggttgtgacaatgtttctttaggactgagtatgacttagcgactagtgtatgcaaagactagcaactacagcttcttcctcctcccaaatatttacagcccaagactgctcaactgcaaagacctactatggagactagactcccTTtgtggtaagatcttctgttggacagcgtggacttggccagcagggggcgctggagcaggtcctccaccccaaactgctagttctgtcagccttagagaggggtccagtgcaatgatgcagtggttagagaagatgaacaagacggccagcaggtggcgccagacacctacacctgcagacactgagtctgtgaagttgcaggtggagcagaagagatgctcgccggtggactataaatt…
CTCFi3x(-) :CTCFi3x(+) Concatemer of CTCFi3x(+) as determined by Pacbio sequencing	gagatgctcaagaggttgtgacaatgtttctttaggactgagtatgacttagcgactagtgtatgcaaagactagcaactacagcttcttcctcctcccaaatatttacagcccaagactgctcaactgcaaagacctactatggagactagactcccTTtgtggtaagatcttctgttggacagcgtggacttggccagcagggggcgctggagcaggtcctccaccccaaactgctagttctgtcagccttagagaggggtccagtgcaatgatgcagtggttagagaagatgaacaagacggccagcaggtggcgccagacacctacacctgcagacactgagtctgtgaagttgcaggtggagcagaagagatgctcgccggtggactataaatt…

### Sheet: Deletion Junctions
Mouse Line	5'end INSERTED DNA (Deleted DNA) 3' end
CTCFD(2-4)	ccttgtgagaccctgtctcaaataatttagaaattaaattattaagaaataagccctaaaatgattttgctgccaaggttttgttacaccactgAACAAAAtcggcgggccttctctccgcctgcacctgcacctctggaccccgcgcgcttcccaggccccggcgcctctcggccgggccttcgtgactaccaccgtgcctgtcagcaggggcaatgccggctgcg
SCRD	agttccattagcccaccatgggctggcctcttgtgtttctgtataaatgactttccagttgctcc(TTATG)gcaatgagatagcttactgggtaaacaccactgaagacctacattggatcctgggactgccatgttagagatggag
